# D-gluconate drives *Salmonella* growth during acute and chronic infection

**DOI:** 10.64898/2026.04.07.716905

**Authors:** Christopher Schubert, Melanie Hoos, Andreas Sichert, Nicolas Näpflin, Sanne Kroon, Samuele Pulli, Jeongmin Kim, Lukas Burkhardt, Bidong D. Nguyen, Christian von Mering, Uwe Sauer, Wolf-Dietrich Hardt

## Abstract

Monosaccharides support *Salmonella enterica* serovar Typhimurium colonization of the gut, yet the role of their oxidized derivatives remains understudied. Sugar acids are largely diet-independent carbon sources generated by host-driven oxidative processes, but their contribution during infection - particularly that of less oxidized aldonic and uronic acids - has not been defined. Here, we systematically assess the role of sugar acids derived from D-glucose and D-galactose in *S*. Typhimurium SL1344 colonization. Among D-glucose-derived acids, D-gluconate accumulated to the highest levels and was the dominant substrate supporting luminal expansion in streptomycin-pretreated mice, exceeding the more oxidized acids D-glucuronate and D-glucarate. During chronic infection, D-glucose-derived sugar acids became increasingly important for pathogen persistence. Ecological niche invasion assays identified these compounds as a principal metabolic niche, whereas D-galactose-derived acids contributed minimally. Consistent with a transient, inflammation-linked nutrient niche, sugar acid utilization pathways were similarly prevalent in *Escherichia coli* from individuals with and without inflammatory bowel disease. Together, these findings identify D-gluconate as a key inflammation-dependent nutrient source that fuels *Enterobacteriaceae* expansion in the inflamed gut.
