## Supplementary Data 1-5 for "D-gluconate drives *Salmonella* growth during acute and chronic infection"

### Sheet: Contents
	Content
Data 1	Strains used in this study
Data 2	Plasmids used in this study
Data 3	Oligonucleotide primers used in this study
Data 4	E. coli isolates used and IBD status (adapted from Table S1 in Dubinsky et al. 2022) with pathway presences (0 = absent, 1 = present)
Data 5	LC-MS parameters for quantification of sugar acids
Refs	References

### Sheet: Data 1
Identifier	Reference	Genotype	Method	Donor strain	Strain name in manuscript text
SB300	Hoiseth and Stocker, 1981	SL1344, P3 plasmid (StrR)	n.a.	n.a.	SB300, SL1344, S. Typhimurium, wild type
SB300 (CamR)	Gül et al, 2023	SL1344, P3 plasmid (StrR), WITS1::CamR	λ Red	SB300	SB300 wt chloramphenicol resistant (Ecological invasion)
T1871	Stecher et al, 2012	E. coli 8178, P3 plasmid (StrR)
T3126	Schubert et al, 2025	SB300, uxaC::KanR	n.a.	n.a.	n.a.
T3106	Schubert et al, 2025	SB300, kdgK::KanR	n.a.	n.a.	n.a.
T3108	Schubert et al, 2025	SB300, gntK::KanR	n.a.	n.a.	n.a.
T3142	Schubert et al, 2025	SB300, gudD::KanR	n.a.	n.a.	n.a.
T5736	This study	SB300, uxuB::KanR	λ Red	n.a.	n.a.
T5603	This study	SB300, idnK::KanR	λ Red	n.a.	n.a.
T5607	This study	SB300, ΔgntK	pCP20	n.a.	n.a.
T5608	This study	SB300, ΔgntK idnK::KanR	P22 Transduction	T5603	n.a.
T5742	This study	SB300, ΔgntK ΔidnK	pCP20	n.a.	n.a.
T5744	This study	SB300, ΔgntK ΔidnK gudD::KanR	P22 Transduction	T3142	n.a.
T5746	This study	SB300, ΔgntK ΔidnK ΔgudD	pCP20	n.a.	n.a.
T5750	This study	SB300, ΔgntK ΔidnK ΔgudD uxuB::KanR	P22 Transduction	T5736	Δ4 D-glc
T5758	This study	SB300, ΔgntK ΔidnK ΔgudD ΔuxuB	pCP20	n.a.	n.a.
T5766	This study	SB300, ΔgntK ΔidnK ΔgudD ΔuxuB WITS2::KanR	P22 Transduction	n.a.	Δ4 D-glc
T5738	This study	SB300, garD::KanR	λ Red	n.a.	n.a.
T5734	This study	SB300, uxaB::KanR	λ Red	n.a.	n.a.
T3124	Schubert et al, 2025	SB300, dgoK::KanR	n.a.	n.a.	n.a.
T5752	This study	SB300, ΔdgoK	pCP20	n.a.	n.a.
T5760	This study	SB300, ΔdgoK uxaB::KanR	P22 Transduction	T5734	n.a.
T5762	This study	SB300, ΔdgoK ΔuxaB	pCP20	n.a.	n.a.
T5764	This study	SB300, ΔdgoK ΔuxaB garD::KanR	P22 Transduction	T5738	Δ4 D-gal
T5770	This study	SB300, ΔdgoK ΔuxaB ΔgarD	pCP20	n.a.	n.a.
T5774	This study	SB300, ΔdgoK ΔuxaB ΔgarD WITS13::CamR	P22 Transduction	n.a.	Δ4 D-gal

### Sheet: Data 2
Name	Function	Reference
pKD4	pKD13 and pKD4 are λ-Red recombination templates that provide FRT-flanked kanamycin resistance cassettes for PCR-mediated gene deletion in Enterobacteriaceae.	Datsenko et al, 2000
pKD13		Datsenko et al, 2000
pKD46	pKD46 is a temperature-sensitive helper plasmid that encodes the λ-Red recombinase system under arabinose-inducible control, enabling homologous recombination of PCR-generated linear DNA fragments.	Datsenko et al, 2000

### Sheet: Data 3
Name	Sequence	Reference
garD_seq_fwd	GGTCTCCGCATTCTATTT	This study
garD_seq_rev	TGGTGGGTTAGGTGTTTT	This study
garD_LR_fwd	TATTGTTAATGACCACGGTCTTAAAGCCGGAACACGTTTTGTGTAGGCTGGAGCTGCTTC	This study
garD_LR_rev	AGAATAAAGTGAAATAGCTTCCAGCCCACATCTTCGAATATGAATATCCTCCTTAGTTCC	This study
uxuB_seq_fwd	GGACGATCTGAAGAAGAAA	This study
uxuB_seq_rev	CGTACCTGTAATGCCAAA	This study
uxuB_LR_fwd	TTGTGCATCTGGGCTGCGGGGCGTTTCACCGCGCGCACCTGTGTAGGCTGGAGCTGCTTC	This study
uxuB_LR_rev	CGTTGCCAAAGATAGACTCGATGGCCAGTAGCCCGCGATATGAATATCCTCCTTAGTTCC	This study
uxaB_seq_fwd	CAGCAGTTGGTTTTTCCTT	This study
uxaB_seq_rev	CTCACTCCTCATCGCTTT	This study
uxaB_LR_fwd	ATTGAAGGTATCATTGAGCGGGTCGGCCACGCTCTGCCCTGTGTAGGCTGGAGCTGCTTC	This study
uxaB_LR_rev	TTTCACCGTGGTCATCAGGCTGTTTATAACGATCTCAATATGAATATCCTCCTTAGTTCC	This study
idnK_seq_fwd	CACGCTTACCCGCAACAA	This study
idnK_seq_rev	AACCGGAACGCCATATGAA	This study
idnK_LR_fwd	TATATTTTAATGGGTGTTTCAGGTAGTGGTAAGTCTTTATGTGTAGGCTGGAGCTGCTTC	This study
idnK_LR_rev	GAAAAGCCTGTACAGCCAGTCGGCACTGCTCCGTCACATATGAATATCCTCCTTAGTTCC	This study

### Sheet: Data 4
Sample_MAG-WGS_ID	Dataset	Clinical_phenotype	D-gluconate	D-glucuronate	D-glucarate	D-galactonate	D-galacturonate	D-galactarate	Reference
1000IBD00016	1000IBD_EGAD00001004194	IBD	1	1	1	1	1	1	Dubinsky et al, 2022
1000IBD00041	1000IBD_EGAD00001004194	IBD	1	1	1	1	1	1	Dubinsky et al, 2022
1000IBD00095	1000IBD_EGAD00001004194	IBD	1	1	1	1	1	1	Dubinsky et al, 2022
1000IBD00119	1000IBD_EGAD00001004194	IBD	1	1	1	1	1	1	Dubinsky et al, 2022
1000IBD00126	1000IBD_EGAD00001004194	IBD	1	1	0	1	1	1	Dubinsky et al, 2022
1000IBD00156	1000IBD_EGAD00001004194	IBD	1	1	1	1	1	1	Dubinsky et al, 2022
1000IBD00187	1000IBD_EGAD00001004194	IBD	1	1	1	1	1	1	Dubinsky et al, 2022
1000IBD00205	1000IBD_EGAD00001004194	IBD	1	1	1	1	1	1	Dubinsky et al, 2022
1000IBD00273	1000IBD_EGAD00001004194	IBD	1	1	0	1	1	0	Dubinsky et al, 2022
1000IBD00286	1000IBD_EGAD00001004194	IBD	0	1	1	1	1	1	Dubinsky et al, 2022
1000IBD00364	1000IBD_EGAD00001004194	IBD	1	1	1	1	1	1	Dubinsky et al, 2022
1000IBD00401	1000IBD_EGAD00001004194	IBD	1	1	1	1	1	1	Dubinsky et al, 2022
1000IBD00509	1000IBD_EGAD00001004194	IBD	1	1	1	1	1	1	Dubinsky et al, 2022
1000IBD00511	1000IBD_EGAD00001004194	IBD	1	1	1	1	1	1	Dubinsky et al, 2022
1000IBD00512	1000IBD_EGAD00001004194	IBD	1	1	1	1	1	1	Dubinsky et al, 2022
1000IBD00534	1000IBD_EGAD00001004194	IBD	1	1	1	1	1	1	Dubinsky et al, 2022
1000IBD00535	1000IBD_EGAD00001004194	IBD	1	1	1	1	1	1	Dubinsky et al, 2022
1000IBD00545	1000IBD_EGAD00001004194	IBD	1	1	1	1	1	1	Dubinsky et al, 2022
1000IBD00625	1000IBD_EGAD00001004194	IBD	0	1	1	1	1	1	Dubinsky et al, 2022
1000IBD00702	1000IBD_EGAD00001004194	IBD	1	1	1	1	1	1	Dubinsky et al, 2022
ERS2664665	PRJEB28097	Non-IBD	1	1	1	1	1	1	Dubinsky et al, 2022
ERS2664783	PRJEB28097	Non-IBD	1	1	1	1	1	1	Dubinsky et al, 2022
ERS2664852	PRJEB28097	Non-IBD	1	1	1	1	1	1	Dubinsky et al, 2022
ERS2664964	PRJEB28097	Non-IBD	1	1	1	1	1	1	Dubinsky et al, 2022
ERS2665002	PRJEB28097	Non-IBD	1	1	1	1	1	1	Dubinsky et al, 2022
ERS2665025	PRJEB28097	Non-IBD	1	1	1	1	1	1	Dubinsky et al, 2022
ERS2665068	PRJEB28097	Non-IBD	1	0	1	1	0	1	Dubinsky et al, 2022
ERS2665153	PRJEB28097	Non-IBD	1	0	1	1	1	1	Dubinsky et al, 2022
ERS2665287	PRJEB28097	Non-IBD	1	1	1	1	1	1	Dubinsky et al, 2022
ERS2665340	PRJEB28097	Non-IBD	1	1	1	1	1	1	Dubinsky et al, 2022
ERS2665357	PRJEB28097	Non-IBD	1	1	1	1	1	1	Dubinsky et al, 2022
ERS2665433	PRJEB28097	Non-IBD	1	1	1	1	1	1	Dubinsky et al, 2022
ERS2665450	PRJEB28097	Non-IBD	1	1	1	1	1	1	Dubinsky et al, 2022
ERS2665505	PRJEB28097	Non-IBD	1	1	1	1	1	1	Dubinsky et al, 2022
ERS2665682	PRJEB28097	Non-IBD	1	0	1	1	0	1	Dubinsky et al, 2022
ERS2665906	PRJEB28097	Non-IBD	1	1	1	1	1	1	Dubinsky et al, 2022
G146375	Turner_pediatric	IBD	1	1	1	1	1	1	Dubinsky et al, 2022
G146384	Turner_pediatric	IBD	0	1	1	1	1	1	Dubinsky et al, 2022
G146396	Turner_pediatric	IBD	1	1	1	1	1	1	Dubinsky et al, 2022
G146401	Turner_pediatric	IBD	1	1	1	1	1	1	Dubinsky et al, 2022
G146416	Turner_pediatric	IBD	1	1	1	1	1	1	Dubinsky et al, 2022
G146421	Turner_pediatric	IBD	1	1	1	0	1	1	Dubinsky et al, 2022
G146437	Turner_pediatric	IBD	1	1	0	1	1	0	Dubinsky et al, 2022
G146440	Turner_pediatric	IBD	1	1	1	1	1	1	Dubinsky et al, 2022
G146449	Turner_pediatric	IBD	1	1	1	0	1	1	Dubinsky et al, 2022
G146453	Turner_pediatric	IBD	1	1	1	1	1	1	Dubinsky et al, 2022
G146455	Turner_pediatric	IBD	1	1	1	1	1	1	Dubinsky et al, 2022
G146461	Turner_pediatric	IBD	1	0	1	1	0	1	Dubinsky et al, 2022
G146470	Turner_pediatric	IBD	1	0	0	1	0	1	Dubinsky et al, 2022
G146492	Turner_pediatric	IBD	1	1	1	1	1	1	Dubinsky et al, 2022
G146530	Turner_pediatric	IBD	1	1	0	1	1	1	Dubinsky et al, 2022
G146540	Turner_pediatric	IBD	1	1	1	1	1	1	Dubinsky et al, 2022
G146553	Turner_pediatric	IBD	1	1	1	1	1	1	Dubinsky et al, 2022
LM12	NewPouch_RMC	IBD	1	1	1	1	1	1	Dubinsky et al, 2022
LM19	NewPouch_RMC	IBD	1	0	1	1	0	1	Dubinsky et al, 2022
SRR5935742	HMP2_PRJNA398089	IBD	1	1	1	1	1	1	Dubinsky et al, 2022
SRR5935752	HMP2_PRJNA398089	IBD	1	1	1	1	1	1	Dubinsky et al, 2022
SRR5935769	HMP2_PRJNA398089	Non-IBD	1	1	1	1	1	1	Dubinsky et al, 2022
SRR5935794	HMP2_PRJNA398089	IBD	1	1	1	1	1	1	Dubinsky et al, 2022
SRR5935801	HMP2_PRJNA398089	Non-IBD	1	1	1	1	1	1	Dubinsky et al, 2022
SRR5935831	HMP2_PRJNA398089	IBD	1	1	1	1	1	1	Dubinsky et al, 2022
SRR5935874	HMP2_PRJNA398089	IBD	1	1	1	1	1	1	Dubinsky et al, 2022
SRR5935884	HMP2_PRJNA398089	IBD	1	1	1	1	1	1	Dubinsky et al, 2022
SRR5935888	HMP2_PRJNA398089	IBD	1	1	1	0	1	1	Dubinsky et al, 2022
SRR5935899	HMP2_PRJNA398089	IBD	1	1	1	0	1	1	Dubinsky et al, 2022
SRR5935903	HMP2_PRJNA398089	IBD	1	1	1	1	1	1	Dubinsky et al, 2022
SRR5935920	HMP2_PRJNA398089	IBD	1	1	1	1	0	1	Dubinsky et al, 2022
SRR5935926	HMP2_PRJNA398089	IBD	1	1	1	1	1	1	Dubinsky et al, 2022
SRR5935978	HMP2_PRJNA398089	IBD	1	1	1	1	1	1	Dubinsky et al, 2022
SRR5935979	HMP2_PRJNA398089	IBD	1	1	1	1	1	1	Dubinsky et al, 2022
SRR5935997	HMP2_PRJNA398089	IBD	1	1	1	1	1	1	Dubinsky et al, 2022
SRR5936021	HMP2_PRJNA398089	Non-IBD	0	1	1	1	1	1	Dubinsky et al, 2022
SRR5936062	HMP2_PRJNA398089	IBD	1	1	1	1	1	1	Dubinsky et al, 2022
SRR5936071	HMP2_PRJNA398089	IBD	1	1	1	1	1	1	Dubinsky et al, 2022
SRR5936079	HMP2_PRJNA398089	IBD	1	1	1	1	1	1	Dubinsky et al, 2022
SRR5936129	HMP2_PRJNA398089	IBD	1	1	1	1	1	1	Dubinsky et al, 2022
SRR5936138	HMP2_PRJNA398089	IBD	1	1	1	1	1	1	Dubinsky et al, 2022
SRR5936186	HMP2_PRJNA398089	IBD	1	1	1	1	1	1	Dubinsky et al, 2022
SRR5936207	HMP2_PRJNA398089	IBD	1	1	1	1	1	1	Dubinsky et al, 2022
SRR5936208	HMP2_PRJNA398089	IBD	1	1	1	1	1	1	Dubinsky et al, 2022
SRR5936222	HMP2_PRJNA398089	IBD	1	1	1	1	1	1	Dubinsky et al, 2022
SRR5936223	HMP2_PRJNA398089	IBD	1	1	1	1	1	1	Dubinsky et al, 2022
SRR5946606	HMP2_PRJNA398089	IBD	1	1	1	1	1	0	Dubinsky et al, 2022
SRR5946607	HMP2_PRJNA398089	IBD	1	1	1	1	1	1	Dubinsky et al, 2022
SRR5946618	HMP2_PRJNA398089	Non-IBD	1	1	1	1	1	1	Dubinsky et al, 2022
SRR5946640	HMP2_PRJNA398089	Non-IBD	0	1	1	1	1	1	Dubinsky et al, 2022
SRR5946650	HMP2_PRJNA398089	IBD	1	1	1	0	1	1	Dubinsky et al, 2022
SRR5946662	HMP2_PRJNA398089	IBD	1	1	1	1	1	1	Dubinsky et al, 2022
SRR5946677	HMP2_PRJNA398089	IBD	1	1	1	1	1	1	Dubinsky et al, 2022
SRR5946686	HMP2_PRJNA398089	IBD	1	1	1	0	1	1	Dubinsky et al, 2022
SRR5946691	HMP2_PRJNA398089	IBD	1	1	1	1	1	1	Dubinsky et al, 2022
SRR5946712	HMP2_PRJNA398089	Non-IBD	1	1	1	1	1	1	Dubinsky et al, 2022
SRR5946719	HMP2_PRJNA398089	IBD	1	1	1	1	1	1	Dubinsky et al, 2022
SRR5946756	HMP2_PRJNA398089	IBD	0	1	1	1	1	1	Dubinsky et al, 2022
SRR5946774	HMP2_PRJNA398089	IBD	1	1	1	1	1	1	Dubinsky et al, 2022
SRR5946785	HMP2_PRJNA398089	IBD	1	1	1	1	1	1	Dubinsky et al, 2022
SRR5946797	HMP2_PRJNA398089	IBD	1	1	1	1	1	1	Dubinsky et al, 2022
SRR5946801	HMP2_PRJNA398089	IBD	0	1	1	1	1	1	Dubinsky et al, 2022
SRR5946803	HMP2_PRJNA398089	Non-IBD	1	1	1	1	1	1	Dubinsky et al, 2022
SRR5946854	HMP2_PRJNA398089	IBD	1	0	0	1	1	0	Dubinsky et al, 2022
SRR5946862	HMP2_PRJNA398089	IBD	1	1	1	1	1	1	Dubinsky et al, 2022
SRR5946864	HMP2_PRJNA398089	IBD	1	1	1	1	1	1	Dubinsky et al, 2022
SRR5946883	HMP2_PRJNA398089	IBD	1	1	1	1	1	1	Dubinsky et al, 2022
SRR5946910	HMP2_PRJNA398089	IBD	1	1	1	1	1	1	Dubinsky et al, 2022
SRR5946940	HMP2_PRJNA398089	IBD	1	1	1	1	1	1	Dubinsky et al, 2022
SRR5946944	HMP2_PRJNA398089	IBD	1	1	1	1	1	1	Dubinsky et al, 2022
SRR5946948	HMP2_PRJNA398089	IBD	0	1	1	1	1	1	Dubinsky et al, 2022
SRR5946962	HMP2_PRJNA398089	IBD	1	1	1	1	1	1	Dubinsky et al, 2022
SRR5947011	HMP2_PRJNA398089	IBD	1	1	1	0	1	1	Dubinsky et al, 2022
SRR5947053	HMP2_PRJNA398089	IBD	1	1	1	1	1	1	Dubinsky et al, 2022
SRR5947079	HMP2_PRJNA398089	IBD	1	0	1	1	0	1	Dubinsky et al, 2022
SRR5947082	HMP2_PRJNA398089	IBD	1	1	1	1	1	1	Dubinsky et al, 2022
SRR5947085	HMP2_PRJNA398089	IBD	1	1	1	1	1	1	Dubinsky et al, 2022
SRR5947090	HMP2_PRJNA398089	IBD	1	1	1	1	1	1	Dubinsky et al, 2022
SRR5947094	HMP2_PRJNA398089	IBD	1	0	0	1	0	1	Dubinsky et al, 2022
SRR5947095	HMP2_PRJNA398089	IBD	1	0	0	0	0	1	Dubinsky et al, 2022
SRR5950498	HMP2_PRJNA398089	Non-IBD	1	1	1	1	1	1	Dubinsky et al, 2022
SRR5950532	HMP2_PRJNA398089	IBD	1	1	1	1	1	1	Dubinsky et al, 2022
SRR5950538	HMP2_PRJNA398089	IBD	1	1	1	1	1	1	Dubinsky et al, 2022
SRR5950579	HMP2_PRJNA398089	IBD	1	1	1	0	1	1	Dubinsky et al, 2022
SRR5950630	HMP2_PRJNA398089	IBD	1	1	1	1	1	1	Dubinsky et al, 2022
SRR5950681	HMP2_PRJNA398089	IBD	1	1	1	1	1	1	Dubinsky et al, 2022
SRR5950682	HMP2_PRJNA398089	IBD	1	1	1	1	1	1	Dubinsky et al, 2022
SRR5950736	HMP2_PRJNA398089	IBD	1	1	1	1	1	1	Dubinsky et al, 2022
SRR6468510	PRISM_DEEP-NLIBD_PRJNA400072	IBD	1	1	1	1	1	1	Dubinsky et al, 2022
SRR6468511	PRISM_DEEP-NLIBD_PRJNA400072	IBD	1	1	1	1	1	1	Dubinsky et al, 2022
SRR6468526	PRISM_DEEP-NLIBD_PRJNA400072	IBD	1	0	1	1	1	1	Dubinsky et al, 2022
SRR6468547	PRISM_DEEP-NLIBD_PRJNA400072	Non-IBD	1	1	1	1	1	1	Dubinsky et al, 2022
SRR6468561	PRISM_DEEP-NLIBD_PRJNA400072	IBD	1	1	1	1	1	1	Dubinsky et al, 2022
SRR6468568	PRISM_DEEP-NLIBD_PRJNA400072	IBD	1	1	1	1	1	1	Dubinsky et al, 2022
SRR6468586	PRISM_DEEP-NLIBD_PRJNA400072	IBD	1	1	1	1	1	1	Dubinsky et al, 2022
SRR6468596	PRISM_DEEP-NLIBD_PRJNA400072	IBD	1	1	1	1	1	1	Dubinsky et al, 2022
SRR6468602	PRISM_DEEP-NLIBD_PRJNA400072	IBD	1	1	1	1	1	1	Dubinsky et al, 2022
SRR6468609	PRISM_DEEP-NLIBD_PRJNA400072	IBD	1	1	1	1	1	1	Dubinsky et al, 2022
SRR6468619	PRISM_DEEP-NLIBD_PRJNA400072	IBD	1	1	1	1	1	1	Dubinsky et al, 2022
SRR6468637	PRISM_DEEP-NLIBD_PRJNA400072	IBD	1	1	1	1	1	1	Dubinsky et al, 2022
SRR6468654	PRISM_DEEP-NLIBD_PRJNA400072	IBD	1	1	1	1	1	1	Dubinsky et al, 2022
SRR6468661	PRISM_DEEP-NLIBD_PRJNA400072	IBD	0	0	1	1	0	1	Dubinsky et al, 2022
SRR6468663	PRISM_DEEP-NLIBD_PRJNA400072	IBD	1	1	1	1	1	1	Dubinsky et al, 2022
SRR6468664	PRISM_DEEP-NLIBD_PRJNA400072	IBD	1	1	1	1	1	1	Dubinsky et al, 2022
SRR6468665	PRISM_DEEP-NLIBD_PRJNA400072	IBD	1	1	1	1	1	1	Dubinsky et al, 2022
SRR6468669	PRISM_DEEP-NLIBD_PRJNA400072	IBD	1	1	1	1	1	1	Dubinsky et al, 2022
SRR6468675	PRISM_DEEP-NLIBD_PRJNA400072	IBD	1	1	1	1	1	1	Dubinsky et al, 2022
SRR6468681	PRISM_DEEP-NLIBD_PRJNA400072	Non-IBD	1	1	1	1	1	1	Dubinsky et al, 2022
SRR6468690	PRISM_DEEP-NLIBD_PRJNA400072	IBD	1	1	1	1	1	1	Dubinsky et al, 2022
SRR6468692	PRISM_DEEP-NLIBD_PRJNA400072	IBD	1	1	1	1	1	1	Dubinsky et al, 2022
SRR6468694	PRISM_DEEP-NLIBD_PRJNA400072	IBD	1	1	1	1	1	1	Dubinsky et al, 2022
SRR6468700	PRISM_DEEP-NLIBD_PRJNA400072	IBD	1	1	1	1	1	1	Dubinsky et al, 2022
SRR6468713	PRISM_DEEP-NLIBD_PRJNA400072	IBD	1	1	1	1	1	1	Dubinsky et al, 2022
GCF008081785.1	Infant_gut_Gasparrini_2019_PRJNA489090	Non-IBD	1	1	1	1	1	1	Dubinsky et al, 2022
GCF008081795.1	Infant_gut_Gasparrini_2019_PRJNA489090	Non-IBD	1	1	1	1	1	1	Dubinsky et al, 2022
GCF008081855.1	Infant_gut_Gasparrini_2019_PRJNA489090	Non-IBD	1	1	1	1	1	1	Dubinsky et al, 2022
GCF008081865.1	Infant_gut_Gasparrini_2019_PRJNA489090	Non-IBD	1	1	1	1	1	1	Dubinsky et al, 2022
GCF008081955.1	Infant_gut_Gasparrini_2019_PRJNA489090	Non-IBD	1	1	1	1	1	1	Dubinsky et al, 2022
GCF008081965.1	Infant_gut_Gasparrini_2019_PRJNA489090	Non-IBD	1	1	1	1	1	1	Dubinsky et al, 2022
GCF008082055.1	Infant_gut_Gasparrini_2019_PRJNA489090	Non-IBD	1	1	1	1	1	1	Dubinsky et al, 2022
GCF008082065.1	Infant_gut_Gasparrini_2019_PRJNA489090	Non-IBD	1	1	1	1	1	1	Dubinsky et al, 2022
GCF008082145.1	Infant_gut_Gasparrini_2019_PRJNA489090	Non-IBD	1	1	1	0	1	1	Dubinsky et al, 2022
GCF008082155.1	Infant_gut_Gasparrini_2019_PRJNA489090	Non-IBD	1	1	1	1	1	1	Dubinsky et al, 2022
GCF008082255.1	Infant_gut_Gasparrini_2019_PRJNA489090	Non-IBD	1	1	1	1	1	1	Dubinsky et al, 2022
GCF008082325.1	Infant_gut_Gasparrini_2019_PRJNA489090	Non-IBD	1	1	1	1	1	1	Dubinsky et al, 2022
GCF008082485.1	Infant_gut_Gasparrini_2019_PRJNA489090	Non-IBD	1	1	1	1	1	1	Dubinsky et al, 2022
GCF008082495.1	Infant_gut_Gasparrini_2019_PRJNA489090	Non-IBD	1	1	1	1	1	1	Dubinsky et al, 2022
GCF008082515.1	Infant_gut_Gasparrini_2019_PRJNA489090	Non-IBD	1	1	1	1	1	1	Dubinsky et al, 2022
GCF008082555.1	Infant_gut_Gasparrini_2019_PRJNA489090	Non-IBD	1	1	1	1	1	1	Dubinsky et al, 2022
GCF008082675.1	Infant_gut_Gasparrini_2019_PRJNA489090	Non-IBD	1	1	1	1	1	1	Dubinsky et al, 2022
GCF008082755.1	Infant_gut_Gasparrini_2019_PRJNA489090	Non-IBD	1	1	1	1	1	1	Dubinsky et al, 2022
GCF008082815.1	Infant_gut_Gasparrini_2019_PRJNA489090	Non-IBD	1	1	1	1	1	1	Dubinsky et al, 2022
GCF008082825.1	Infant_gut_Gasparrini_2019_PRJNA489090	Non-IBD	1	1	1	1	1	1	Dubinsky et al, 2022
GCF008082985.1	Infant_gut_Gasparrini_2019_PRJNA489090	Non-IBD	1	1	1	1	1	1	Dubinsky et al, 2022
GCF008083065.1	Infant_gut_Gasparrini_2019_PRJNA489090	Non-IBD	1	1	1	1	1	1	Dubinsky et al, 2022
GCF008083085.1	Infant_gut_Gasparrini_2019_PRJNA489090	Non-IBD	1	1	1	1	1	1	Dubinsky et al, 2022
GCF008083135.1	Infant_gut_Gasparrini_2019_PRJNA489090	Non-IBD	1	1	1	1	1	1	Dubinsky et al, 2022
GCF008083175.1	Infant_gut_Gasparrini_2019_PRJNA489090	Non-IBD	1	1	1	1	1	1	Dubinsky et al, 2022
GCF008121025.1	Infant_gut_Gasparrini_2019_PRJNA489090	Non-IBD	1	1	1	1	1	1	Dubinsky et al, 2022
GCF008121075.1	Infant_gut_Gasparrini_2019_PRJNA489090	Non-IBD	1	1	1	1	1	1	Dubinsky et al, 2022
GCF008121135.1	Infant_gut_Gasparrini_2019_PRJNA489090	Non-IBD	1	1	1	1	1	1	Dubinsky et al, 2022
UM141	PRJNA310650	IBD	1	1	1	1	1	1	Dubinsky et al, 2022
UM131	PRJNA310650	IBD	1	1	1	1	1	1	Dubinsky et al, 2022
UM149	PRJNA310650	IBD	1	1	1	1	1	1	Dubinsky et al, 2022
CD121	PRJNA310650	IBD	1	1	1	1	1	1	Dubinsky et al, 2022
CD44	PRJNA310650	IBD	1	1	1	1	1	1	Dubinsky et al, 2022
CD3	PRJNA310650	IBD	1	1	1	1	1	1	Dubinsky et al, 2022
UC5	PRJNA310650	IBD	1	1	1	1	1	1	Dubinsky et al, 2022
CD26	PRJNA310650	IBD	1	1	1	1	1	1	Dubinsky et al, 2022
UM128	PRJNA310650	IBD	1	1	1	1	1	1	Dubinsky et al, 2022
UC37	PRJNA310650	IBD	1	1	1	1	1	1	Dubinsky et al, 2022
UM147	PRJNA310650	IBD	1	1	1	1	0	1	Dubinsky et al, 2022
RCE02	Rakitina_2017_isolates_PRJNA262859	IBD	1	1	1	1	1	1	Dubinsky et al, 2022
RCE04	Rakitina_2017_isolates_PRJNA262859	IBD	1	1	1	1	1	1	Dubinsky et al, 2022
RCE01	Rakitina_2017_isolates_PRJNA262859	IBD	1	1	1	1	1	1	Dubinsky et al, 2022
RCE05	Rakitina_2017_isolates_PRJNA262859	IBD	1	1	1	1	1	1	Dubinsky et al, 2022
RCE06	Rakitina_2017_isolates_PRJNA262859	IBD	1	1	1	1	1	1	Dubinsky et al, 2022
RCE07	Rakitina_2017_isolates_PRJNA262859	IBD	1	1	1	1	1	1	Dubinsky et al, 2022
RCE08	Rakitina_2017_isolates_PRJNA262859	IBD	1	1	1	1	1	1	Dubinsky et al, 2022
RCE10	Rakitina_2017_isolates_PRJNA262859	IBD	1	1	1	1	1	1	Dubinsky et al, 2022
RCE11	Rakitina_2017_isolates_PRJNA262859	IBD	1	1	1	1	1	1	Dubinsky et al, 2022
749545	PRJNA47265	Non-IBD	1	1	1	1	1	1	Dubinsky et al, 2022
749528	PRJNA47207	IBD	1	1	1	1	1	1	Dubinsky et al, 2022
749538	PRJNA47229	IBD	1	1	1	1	1	1	Dubinsky et al, 2022
562.223	PRJNA415377	IBD	1	1	1	1	1	1	Dubinsky et al, 2022
749539	PRJNA47231	IBD	1	1	1	1	1	1	Dubinsky et al, 2022
749527	PRJNA47205	IBD	1	1	1	1	1	1	Dubinsky et al, 2022
749540	PRJNA47241	Non-IBD	1	1	1	1	1	1	Dubinsky et al, 2022
679207	PRJNA40713	IBD	1	1	1	1	1	1	Dubinsky et al, 2022
749541	PRJNA47257	IBD	1	1	1	1	1	1	Dubinsky et al, 2022
679206	PRJNA40709	IBD	1	1	1	1	1	1	Dubinsky et al, 2022
749542	PRJNA47259	IBD	1	1	1	1	1	1	Dubinsky et al, 2022
679205	PRJNA40707	IBD	1	1	1	1	1	1	Dubinsky et al, 2022
752789	PRJEA66487	IBD	1	1	1	1	1	1	Dubinsky et al, 2022
679204	PRJNA40703	IBD	1	1	1	1	1	1	Dubinsky et al, 2022
749537	PRJNA47227	IBD	1	1	1	1	1	1	Dubinsky et al, 2022
796392	PRJNA40701	IBD	1	1	1	1	1	1	Dubinsky et al, 2022
749547	PRJNA47269	Non-IBD	1	1	1	1	1	1	Dubinsky et al, 2022
679202	PRJNA40699	IBD	1	1	1	1	1	1	Dubinsky et al, 2022
749548	PRJNA47271	Non-IBD	1	1	1	1	1	1	Dubinsky et al, 2022
469598	PRJNA32465	IBD	1	1	1	1	1	1	Dubinsky et al, 2022
749549	PRJNA47273	Non-IBD	1	1	1	1	1	1	Dubinsky et al, 2022
749532	PRJNA47217	IBD	1	1	1	0	1	1	Dubinsky et al, 2022
749550	PRJNA47275	Non-IBD	1	1	1	1	1	1	Dubinsky et al, 2022
562.304	PRJNA475292	IBD	1	1	1	1	1	1	Dubinsky et al, 2022
749546	PRJNA47267	Non-IBD	1	1	1	1	1	1	Dubinsky et al, 2022
749536	PRJNA47225	IBD	1	1	1	1	1	1	Dubinsky et al, 2022
749533	PRJNA47219	IBD	1	1	1	1	1	1	Dubinsky et al, 2022
749531	PRJNA47213	Non-IBD	1	1	1	0	1	1	Dubinsky et al, 2022
749530	PRJNA47211	Non-IBD	1	1	1	1	1	1	Dubinsky et al, 2022
749529	PRJNA47209	Non-IBD	1	1	1	1	1	1	Dubinsky et al, 2022
B2_18-4-TI12	10.4225/13/56F08C5B5F0FE	Non-IBD	1	1	1	1	1	1	Dubinsky et al, 2022
B2_12-2-TI13	10.4225/13/56F08C5B5F0FE	Non-IBD	1	1	1	1	1	1	Dubinsky et al, 2022
B2_18-3-TI5	10.4225/13/56F08C5B5F0FE	Non-IBD	1	1	1	1	1	1	Dubinsky et al, 2022
B2_12-1-TI12	10.4225/13/56F08C5B5F0FE	Non-IBD	1	1	1	1	1	1	Dubinsky et al, 2022
B2_33-1-TI5	10.4225/13/56F08C5B5F0FE	IBD	1	1	1	1	1	1	Dubinsky et al, 2022
B2_39-2-TI18	10.4225/13/56F08C5B5F0FE	IBD	1	1	1	1	1	1	Dubinsky et al, 2022
B2_36-1-TI13	10.4225/13/56F08C5B5F0FE	IBD	1	1	1	1	1	1	Dubinsky et al, 2022
B2_46-1-TI2	10.4225/13/56F08C5B5F0FE	IBD	1	1	1	1	1	1	Dubinsky et al, 2022
B2_41-2-TI13	10.4225/13/56F08C5B5F0FE	IBD	1	1	1	1	1	1	Dubinsky et al, 2022
B2_52-2-TI10	10.4225/13/56F08C5B5F0FE	Non-IBD	1	1	1	1	1	1	Dubinsky et al, 2022
B2_55-1-TI19	10.4225/13/56F08C5B5F0FE	IBD	1	1	1	1	1	1	Dubinsky et al, 2022
B2_57-3-TI5	10.4225/13/56F08C5B5F0FE	IBD	1	1	1	1	1	1	Dubinsky et al, 2022
B2_60-1-TI1	10.4225/13/56F08C5B5F0FE	IBD	1	1	1	1	1	1	Dubinsky et al, 2022
B2_61-1-TI1	10.4225/13/56F08C5B5F0FE	IBD	1	1	1	1	1	1	Dubinsky et al, 2022
B2_52-1-TI13	10.4225/13/56F08C5B5F0FE	Non-IBD	1	1	1	1	1	1	Dubinsky et al, 2022
B2_62-2-TI6	10.4225/13/56F08C5B5F0FE	IBD	1	1	1	1	1	1	Dubinsky et al, 2022
B2_54-1-TI6	10.4225/13/56F08C5B5F0FE	IBD	1	1	1	1	1	1	Dubinsky et al, 2022
B2_63-1-TI1	10.4225/13/56F08C5B5F0FE	Non-IBD	1	1	1	0	1	1	Dubinsky et al, 2022
B2_70-2-TI12	10.4225/13/56F08C5B5F0FE	IBD	1	1	1	1	1	1	Dubinsky et al, 2022
B2_69-1-TI1	10.4225/13/56F08C5B5F0FE	IBD	1	1	1	1	1	1	Dubinsky et al, 2022
B2_72-6-TI12	10.4225/13/56F08C5B5F0FE	IBD	1	1	1	1	1	1	Dubinsky et al, 2022
W1	CD_isolate_RMC	IBD	1	1	1	1	1	1	Dubinsky et al, 2022
W2	CD_isolate_RMC	IBD	1	1	1	1	1	1	Dubinsky et al, 2022
W3	CD_isolate_RMC	IBD	1	1	1	1	1	1	Dubinsky et al, 2022

### Sheet: Data 5
Analyte	Precursor m/z	Quantifier m/z	Qualifier ions (m/z)	RT (min)
GlucuronicAcid	270	132.2	94.0, 172.0, 188.2, 216.2	2.79
GalacturonicAcid	270	132.2	94.0, 172.0, 188.2, 216.2	2.25
Glucarat	361	94	188.2, 222.0, 232.2, 268.3,	6.42
Galactarat	361	94	188.2, 222.0, 232.2, 268.3,	5.47
Gluconat	272	94	115.0, 132.0, 254.2	2.61
Galactonat	272	94	115.0, 132.0, 254.2	2.1

### Sheet: Refs
Reference	Citation
Datsenko et al, 2000	Datsenko, Kirill A., and Barry L. Wanner. "One-step inactivation of chromosomal genes in Escherichia coli K-12 using PCR products." Proceedings of the National Academy of Sciences 97.12 (2000): 6640-6645.
Gül et al, 2023	Gül, Ersin, et al. "The microbiota conditions a gut milieu that selects for wild-type Salmonella Typhimurium virulence." PLoS biology 21.8 (2023): e3002253.
Jarvik et al, 2010	Jarvik, Tyler, et al. "Short-term signatures of evolutionary change in the Salmonella enterica serovar typhimurium 14028 genome." Journal of bacteriology 192.2 (2010): 560-567.
Schubert et al, 2025	Schubert, Christopher, et al. "Monosaccharides drive Salmonella gut colonization in a context-dependent or-independent manner." Nature Communications 16.1 (2025): 1735.
Stecher et al, 2012	Stecher, Bärbel, et al. "Gut inflammation can boost horizontal gene transfer between pathogenic and commensal Enterobacteriaceae." Proceedings of the National Academy of Sciences 109.4 (2012): 1269-1274.
Dubinsky et al, 2022	Vadim Dubinsky, et al. "Escherichia coli Strains from Patients with Inflammatory Bowel Diseases have Disease-specific Genomic Adaptations." Journal of Crohn's and Colitis 16.10 (2022): 1584–1597.
